# Divergent marine anaerobic ciliates harbor closely related *Methanocorpusculum* endosymbionts

**DOI:** 10.1101/2024.03.12.584670

**Authors:** Anna Schrecengost, Johana Rotterová, Kateřina Poláková, Ivan Čepička, Roxanne Beinart

**Author notes:** Corresponding authors (AS); (RB). Department of Marine Sciences, University of Puerto Rico Mayagüez, Mayagüez, Puerto Rico, USA. **Competing Interests:** The authors declare no competing financial interests.

## Abstract

Ciliates are a diverse group of protists known for their ability to establish various partnerships and thrive in a wide variety of oxygen-depleted environments. Most anaerobic ciliates harbor methanogens, one of the few known archaea living intracellularly. These methanogens increase the metabolic efficiency of host fermentation via syntrophic use of host end-product in methanogenesis. Despite the ubiquity of these symbioses in anoxic habitats, patterns of symbiont specificity and fidelity are not well known. We surveyed two unrelated, commonly found groups of anaerobic ciliates, the Plagiopylea and Metopida, isolated from anoxic marine sediments. We sequenced host 18S rRNA and symbiont 16S rRNA marker genes as well as the symbiont ITS region from our cultured ciliates to identify hosts and their associated methanogenic symbionts. We found that marine ciliates from both of these co-occurring, divergent groups harbor closely related yet distinct intracellular archaea within the *Methanocorpusculum* genus. The symbionts appear to be stable at the host species level, but at higher taxonomic levels, there is evidence that symbiont replacements have occurred. Gaining insight into this unique association will deepen our understanding of the complex transmission modes of marine microbial symbionts, and the mutualistic microbial interactions occurring across domains of life.
