## Supplementary material for "Divergent marine anaerobic ciliates harbor closely related *Methanocorpusculum* endosymbionts": Table S1

strainID	sample_collection_lat	sample_collection_lon	sample_collection_location	sample_habitat	culture_salinity	collection_date	GenBankID_18S	GenBankID_16S	GenBankID_ITS
Metopus sp. 1 BI27A	41.18047	-71.56828	Great Salt Pond, Block Island, RI	marine	SW	20-Jul	PP213520	PP438681	PP215665
Metopus sp. 1 FRESH26	41.54189	-70.6222	Fresh River, Falmouth, Massachusetts, USA	brackish	H	19-Aug	PP213519	PP438713	NA
Metopus sp. 1 FARO3	37.03738797	-7.80758535	Faro, Portugal	marine	SW	2019	PP213521	PP438673	PP215666
Metopus sp. 1 FRESH23	41.54191	-70.6222	Fresh River, Falmouth, Massachusetts, USA	brackish	H	19-Aug	PP213526	PP438678	PP215667
Metopus sp. 1 FRESH24	41.54191	-70.6222	Fresh River, Falmouth, Massachusetts, USA	brackish	H	19-Aug	PP213518	PP438712	NA
Metopus sp. 1 FRESH25	41.54189	-70.6222	Fresh River, Falmouth, Massachusetts, USA	brackish	H	19-Aug	PP213527	PP438679	PP215668
Metopus sp. 1 JUD11H	41.380611	-71.500389	Aguntang Brook, Judith Point Pond, Naragansett, RI, USA	brackish	H	19-Aug	PP213530	PP438677	PP215669
Metopus sp. 1 JUD8	41.380611	-71.500389	Aguntang Brook, Judith Point Pond, Naragansett, RI, USA	marine	SW	19-Aug	PP213529	PP438674	PP215670
Metopus sp. 1 M4C	41.380556	-71.526	Succotush Rd, Matunuck, RI, USA	marine	SW	21-Jun	PP213524	PP438708	NA
Metopus sp. 1 BLAMEL4B	41.397528	-71.462639	Black Point Trail, Narragansett, Rhode Island, USA	brackish	H	20-Mar	PP213525	PP438670	PP229184
Metopus sp. 2 SALT15A	41.542168	-70.626327	Salt Pond, Falmouth, Massachusetts, USA	brackish	H	19-Aug	PP213531	PP438709	NA
Metopus sp. 3 GOOSE2B	41.460583	-71.327806	Goose Neck Cove, Newport, RI, USA	brackish	H	21-Jan	PP213528	PP438710	NA
Metopus sp. 4 FARO1	37.0171079	-7.987328342	Faro, Portugal	marine	SW	2019	PP213523	PP438711	NA
Metopus sp. 5 SALT15A	41.542168	-70.626327	Salt Pond, Falmouth, Massachusetts, USA	brackish	H	19-Aug	PP213522	PP438672	PP215653
Plagiopyla frontata NAPAT2	41.30884435	-71.87969193	Napatree Saltpond, RI, USA	brackish	H	21-May	OP186395.1	PP438703	NA
Plagiopyla frontata NAPAT2B	41.30884435	-71.87969193	Napatree Saltpond, RI, USA	brackish	H	21-May	OP186394.1	PP438704	PP215657
Plagiopyla frontata NARRIV13	41.502028	-71.450139	Narrow River,North Kingstown, RI, USA	brackish	H	19-Aug	OP186393.1	PP438691	PP215678
Plagiopyla frontata JUD7	41.380611	-71.500389	Aguntang Brook, Judith Point Pond, Naragansett, RI, USA	marine	SW	March2022	OP186392.1	PP438707	NA
Plagiopyla ovata BI27A	41.18047	-71.56828	Great Salt Pond, Block Island, RI	marine	SW	20-Jul	OP186391.1	PP438697	NA
Plagiopyla ovata BI29B	41.17558	-71.57475	Great Salt Pond, Block Island, RI	marine	SW	20-Jul	OP186390.1	PP438699	PP215673
Plagiopyla ovata BLAPOT2	41.39725	-71.463028	Black Point Trail, Narragansett, Rhode Island, USA	marine	SW	20-Apr	OP186389.1	PP438688	PP215674
Plagiopyla ovata GB33B	41.673885	-71.444337	Greenwich Bay, Warwick, RI	marine	SW	20-Jul	OP186388.1	PP438689	PP215675
Plagiopyla ovata JUD8	41.380611	-71.500389	Aguntang Brook, Judith Point Pond, Naragansett, RI, USA	brackish	SW	19-Aug	OP186386.1	PP438693	NA
Plagiopyla ovata NINI	41.364	-71.654194	Ninigret Wildlife Refuge	marine	SW	20-Oct	OP186384.1	PP438693	PP215677
Plagiopyla ovata SARA1B	27.307556	-82.565	Sarasota, Florida, USA	marine	SW	21-Apr	OP186383.1	PP438675	NA
Plagiopyla ovata SARA1B3	27.307556	-82.565	Sarasota, Florida, USA	marine	SW	21-Apr	OP186383.1	PP438676	PP215676
Plagiopyla ovata GOOSE1A	41.460583	-71.327806	Goose Neck Cove, Newport, RI, USA	brackish	H	21-Jan	OP186387.1	NA	PP215654
Plagiopyla ovata JUDRED	41.380444	-71.499306	Aguntang Brook, Judith Point Pond, Naragansett, RI, USA	brackish	SW	March2022	OP186385.1	PP438695	PP215658
Plagiopyla sp. 1 FRESH26	41.54189	-70.6222	Fresh River, Falmouth, Massachusetts, USA	brackish	H	19-Aug	PP213547	PP438671	PP215671
Plagiopyla sp. 1 JUDREDH	41.380444	-71.499306	Point Judith Pond, Narragansett, Rhode Island, USA	brackish	H	March2022	PP213532	PP438682	PP215659
Plagiopyla sp. 1 NAPA5A	41.30884435	-71.87969193	Napatree Saltpond, RI, USA	marine	SW	21-May	PP213540	PP438701	NA
Plagiopyla sp. 1 NINI2	41.364	-71.654194	Ninigret Wildlife Refuge	marine	SW	20-Oct	PP213548	PP438692	PP215679
Plagiopyla sp. 1 BI29A	41.17558	-71.57475	Great Salt Pond, Block Island, RI	marine	SW	20-Jul	PP213544	PP438698	NA
Plagiopyla sp. 2 OCE1XA	17.025291	54.302494	Salalah, Oman	marine	SW	19-Oct	PP213534	PP438685	PP215661
Plagiopyla sp. 2 OCE1XB	17.025291	54.302494	Salalah, Oman	marine	SW	19-Oct	PP213535	PP438686	PP215663
Plagiopyla sp. 2 OCE2XB	17.025291	54.302494	Salalah, Oman	marine	SW	19-Oct	PP213536	PP438687	PP215662
Plagiopyla sp. 2 BLAPOT	41.398278	-71.462528	Black Point Trail, Narragansett, Rhode Island, USA	marine	SW	20-Apr	PP213545	PP438700	NA
Plagiopyla sp. 3 F1A	9.074958706	81.11920411	Sri Lanka	marine	SW	2012	PP213543	PP438680	PP215660
Plagiopyla sp. 3 MEX5B	17.731389	-88.029389	Caye Caulker Island, Belize	marine	SW	18-Apr	PP213537	PP438694	NA
Plagiopyla sp. 4 FRESH25B	41.54189	-70.6222	Fresh River, Falmouth, Massachusetts, USA	brackish	H	19-Aug	PP213546	PP438690	NA
Plagiopyla sp. 4 GOOSE5	41.460583	-71.327806	Goose Neck Cove, Newport, RI, USA	brackish	H	21-Jan	PP213541	PP438696	PP215655
Plagiopyla sp. 4 NARRIVSED	41.502028	-71.450139	Narrow River,North Kingstown, RI, USA	brackish	H	22-Aug	PP213533	PP438684	PP215664
Plagiopyla sp. F1B	9.074958706	81.11920411	Sri Lanka	marine	SW	2012	PP213542	PP438702	NA
Plagiopyla sp. OYST	41.53666749	-70.64014295	Oyster Pond, Falmouth, Massachusetts, USA	brackish	H	22-Feb	PP213539	PP438705	PP215672
Plagiopyla sp. OYSTR	41.53666749	-70.64014295	Oyster Pond, Falmouth, Massachusetts, USA	brackish	H	22-Feb	PP213538	PP438706	NA
