## Supplementary material for "Divergent marine anaerobic ciliates harbor closely related *Methanocorpusculum* endosymbionts": Table S3

	GOOSE2B	OM801553_Metopus_paraes_18S	MetopuscontortusMH818531NunesFernandesUnpublished	SALT15A-5	Metopus_contortus_KY432957	OM801555_Metopus_parapellitus_18S	SALT15A-2	_R_M4C	MetopuscontortusZ29516Hirt	FRESH24	FRESH26M	BI27A	FARO3	BLAMEL4B	FRESH23	FRESH25B-M	JUD8-M	JUD11H	Metopus_paravestitus_MT825671	FARO1	MetopusvestitusMF360251	OM801554_Metopus_spiculatus_18S
GOOSE2B		99.571	87.911	93.176	93.041	92.815	92.455	92.049	91.976	92.995	92.995	92.995	92.995	92.365	92.365	92.365	92.365	92.365	89.263	93.422	91.614	92.365
OM801553_Metopus_paraes_18S	99.571		88.076	93.514	93.378	93.153	92.793	92.223	92.315	93.333	93.333	93.333	93.333	92.703	92.703	92.703	92.703	92.703	89.512	93.761	91.953	92.703
MetopuscontortusMH818531NunesFernandesUnpublished	87.911	88.076		93.174	93.01	93.01	93.947	93.668	98.359	93.668	93.668	93.668	93.668	93.947	93.947	93.947	93.947	93.947	88.86	93.362	92.857	89.409
SALT15A-5	93.176	93.514	93.174		99.683	98.46	97.826	97.894	96.558	98.551	98.551	98.551	98.551	97.917	97.917	97.917	97.917	97.917	90.399	93.586	92.851	94.219
Metopus_contortus_KY432957	93.041	93.378	93.01	99.683		98.234	97.69	97.844	96.422	98.415	98.415	98.415	98.415	97.781	97.781	97.781	97.781	97.781	90.263	93.541	92.715	94.083
OM801555_Metopus_parapellitus_18S	92.815	93.153	93.01	98.46	98.234		97.011	97.292	96.649	98.007	98.007	98.007	98.007	97.283	97.283	97.283	97.283	97.283	90.308	93.406	92.76	94.219
SALT15A-2	92.455	92.793	93.947	97.826	97.69	97.011		97.894	96.724	98.551	98.551	98.551	98.551	99.543	99.543	99.543	99.543	99.543	90.42	93.46	92.539	93.4
_R_M4C	92.049	92.223	93.668	97.894	97.844	97.292	97.894		96.489	99.498	99.498	99.498	99.498	98.395	98.395	98.395	98.395	98.395	88.566	92	91.283	92.9
MetopuscontortusZ29516Hirt	91.976	92.315	98.359	96.558	96.422	96.649	96.724	96.489		97.283	97.283	97.283	97.283	97.179	97.179	97.179	97.179	97.179	92.465	95.64	94.893	92.864
FRESH24	92.995	93.333	93.668	98.551	98.415	98.007	98.551	99.498	97.283		100	100	100	99.004	99.004	99.004	99.004	99.004	90.127	93.225	92.579	94.038
FRESH26M	92.995	93.333	93.668	98.551	98.415	98.007	98.551	99.498	97.283	100		100	100	99.004	99.004	99.004	99.004	99.004	90.127	93.225	92.579	94.038
BI27A	92.995	93.333	93.668	98.551	98.415	98.007	98.551	99.498	97.283	100	100		100	99.004	99.004	99.004	99.004	99.004	90.127	93.225	92.579	94.038
FARO3	92.995	93.333	93.668	98.551	98.415	98.007	98.551	99.498	97.283	100	100	100		99.004	99.004	99.004	99.004	99.004	90.127	93.225	92.579	94.038
BLAMEL4B	92.365	92.703	93.947	97.917	97.781	97.283	99.543	98.395	97.179	99.004	99.004	99.004	99.004		100	100	100	100	90.511	93.37	92.63	93.49
FRESH23	92.365	92.703	93.947	97.917	97.781	97.283	99.543	98.395	97.179	99.004	99.004	99.004	99.004	100		100	100	100	90.511	93.37	92.63	93.49
FRESH25B-M	92.365	92.703	93.947	97.917	97.781	97.283	99.543	98.395	97.179	99.004	99.004	99.004	99.004	100	100		100	100	90.511	93.37	92.63	93.49
JUD8-M	92.365	92.703	93.947	97.917	97.781	97.283	99.543	98.395	97.179	99.004	99.004	99.004	99.004	100	100	100		100	90.511	93.37	92.63	93.49
JUD11H	92.365	92.703	93.947	97.917	97.781	97.283	99.543	98.395	97.179	99.004	99.004	99.004	99.004	100	100	100	100		90.511	93.37	92.63	93.49
Metopus_paravestitus_MT825671	89.263	89.512	88.86	90.399	90.263	90.308	90.42	88.566	92.465	90.127	90.127	90.127	90.127	90.511	90.511	90.511	90.511	90.511		94.703	92.737	90.416
FARO1	93.422	93.761	93.362	93.586	93.541	93.406	93.46	92	95.64	93.225	93.225	93.225	93.225	93.37	93.37	93.37	93.37	93.37	94.703		96.472	94.485
MetopusvestitusMF360251	91.614	91.953	92.857	92.851	92.715	92.76	92.539	91.283	94.893	92.579	92.579	92.579	92.579	92.63	92.63	92.63	92.63	92.63	92.737	96.472		96.374
OM801554_Metopus_spiculatus_18S	92.365	92.703	89.409	94.219	94.083	94.219	93.4	92.9	92.864	94.038	94.038	94.038	94.038	93.49	93.49	93.49	93.49	93.49	90.416	94.485	96.374
